# Transcriptome-Proteome analysis of human naive and memory B cell subsets reveal isotype and subclass-specific phenotypes

**DOI:** 10.1101/2025.06.05.657894

**Authors:** Jana Koers, Arie J. Hoogendijk, Simon Tol, Floris P.J. Van Alphen, Ninotska I.L. Derksen, Maartje van den Biggelaar, Theo Rispens

## Abstract

Antibodies produced by B cells aid in recognition and clearance of pathogens and is the cornerstone of vaccination strategies. Humans produce nine different antibody isotypes and their effector functions differ according to the type of antigen and route of exposure. Phenotypic variation between isotype-switched B cell subsets is expected but not studied in detail. To obtain a molecular definition of isotype-defined cell identity, we performed proteomics and transcriptomics on isotype-defined populations of human naive and memory B cells (MBCs): CD27^−^IgM^+^IgD^+^, CD27^+^CD38^lo/-^IgM^+^IgD^+^, CD27^+^CD38^lo/-^IgM^+^IgD^−^, and IgA1, IgA2, IgG1, IgG2, IgG3, and IgG4 MBCs (CD27^+^CD38^lo/-^Ig^+^). Combined proteome and transcriptome analysis revealed that mRNA and protein expression profiles separate isotype-defined B cell subsets according to their differentiation status. mRNA and protein expression levels correlated reasonably well for many genes. IgG4-switched B cells were most distinct from naive B cells in terms of mRNA as well as protein expression profiles. Besides a distinct expression profile of cytokine and Fc receptors, we identified a high expression of IgE-coding mRNA in IgG4-switched B cells. SDR16C5 was identified as uniquely upregulated in IgG4-switched B cells. Taken together, this study highlights the distinct phenotypic profile of IgG4-switched B cells.
