## Supplemental Table 1 for "Transcriptome-Proteome analysis of human naive and memory B cell subsets reveal isotype and subclass-specific phenotypes"

### Sheet: Blad1
Donor information
	Transcriptomics
	Donor#	Gender	Age	Blood group	#CD19+ cells
	1	Male	35	A+	80*106
	2	Male	75	A+	88*106
	3	Female	23	B+	93*106
	4	Female	25	B+	76*106
	5	Male	35	B+	96*106
	6	Male	28	B+	107*106
	7	Male	26	B+	95*106
	8	Male	71	AB+	80*106
	Proteomics
	Donor#	Gender	Age	Blood group	#CD19+ cells
	1	Male	55	B-	93*106
	2	Female	31	AB-	105*106
	3	Male	60	B-	84*106
	4	Female	23	A+	88*106
	5	Male	34	A+	76*106
	6	Female	64	A+	81*106
	7	Male	24	O+	102*106
	8	Female	25	O+	91*106
