## Supplemental Table 2 for "Transcriptome-Proteome analysis of human naive and memory B cell subsets reveal isotype and subclass-specific phenotypes"

### Sheet: Blad1
Number of B cells collected per donor per subset
	Transciptomics
	Donor#	Naive B cells	Bmem Unswitched	Bmem IgM	Bmem IgA1	Bmem IgA2	Bmem IgG1	Bmem IgG2	Bmem IgG3	Bmem IgG4
	1	500000	349830	500000	500000	215172	400000	262033	88849	38158
	2	500000	500000	387069	204399	123179	291770	227564	81856	10091
	3	500000	364931	185783	261383	88622	314076	122427	69894	21524
	4	500000	350454	52837	145272	58914	421938	128034	42093	47998
	5	524237	500000	236119	500000	272582	500000	500000	263449	92551
	6	500000	500000	330957	356330	74560	500000	390522	142266	80548
	7	500000	500000	481973	500000	369735	500000	500000	179279	402452
	8	500000	500000	315889	428587	70038	500000	318730	144452	33771
	For IgG3 and IgG4 colored subsets were excluded due to inadequate quantity or a RNA Integrity Number (RIN) < 8.0
	Proteomics
	Donor#	Naive B cells	Bmem Unswitched	Bmem IgM	Bmem IgA1	Bmem IgA2	Bmem IgG1	Bmem IgG2	Bmem IgG3	Bmem IgG4
	1	705617	467654	600186	239288	193540	930935	300343	246211	125629
	2	1080509	257136	310552	180043	126579	569313	171050	69693	20669
	3	607821	732811	918486	310002	138820	507297	311584	97615	148754
	4	919428	1263446	1500383	255298	78161	579349	124106	104138	57045
	5	507197	382605	656170	323123	104803	801119	387158	201192	12428
	6	424313	254522	369565	185560	143900	608358	138386	639148	102662
	7	1500000	1324820	1500000	1240031	358218	1403588	615473	214401	95702
	8	300000	472679	376015	262194	100827	836807	230103	76059	49185
	For IgG3 and IgG4 colored subsets were pooled to one samples
