## Supplemental Table 4 for "Transcriptome-Proteome analysis of human naive and memory B cell subsets reveal isotype and subclass-specific phenotypes"

### Sheet: Cluster 1
Hierarchical cluster analysis protein data
Protein cluster 1
Gene.names	cluster					Cluster	ONTOLOGY	ID	Description	GeneRatio	BgRatio	pvalue	p.adjust	qvalue	geneID
DOK3	1					1	BP	GO:0097435	supramolecular fiber organization	24/192	166/3216	3.14732e-05	0.0184269	0.0166643	119/116985/822/832/10519/6249/7461/23406/6624/4542/64005/4644/5108/5341/57580/5580/29108/5962/387/6281/30011/7114/10382/7791
MFSD10	1					1	CC	GO:0042383	sarcolemma	7/192	25/3216	0.000463563	0.0467872	0.042312	79026/288/476/10519/3688/5962/7414
PCCB	1					1	BP	GO:0032409	regulation of transporter activity	9/192	42/3216	0.000636355	0.0467872	0.042312	79026/288/30845/2745/3064/3688/5580/27347/7114
MAP4	1					1	BP	GO:1902903	regulation of supramolecular fiber organization	16/192	107/3216	0.000482427	0.0467872	0.042312	119/116985/822/832/10519/6249/23406/5341/57580/5580/29108/5962/387/6281/7114/10382
EIF4B	1					1	BP	GO:0051493	regulation of cytoskeleton organization	19/192	143/3216	0.000669507	0.0469872	0.0424929	119/116985/822/824/832/10519/6249/23406/6624/29085/5341/57580/5580/29108/5962/387/6281/7114/10382
BLK	1					1	BP	GO:0044087	regulation of cellular component biogenesis	27/192	234/3216	0.000518584	0.0467872	0.042312	119/116985/50807/822/832/6249/23406/6624/3064/3958/120892/4134/5341/57580/5580/29108/2889/5962/387/6281/10273/7014/7037/7114/10382/7414/27183
C11orf58;SMAP	1					1	BP	GO:2001257	regulation of cation channel activity	6/192	19/3216	0.00059031	0.0467872	0.042312	79026/288/30845/3064/3688/7114
MYO5A	1					1	BP	GO:0032970	regulation of actin filament-based process	16/192	103/3216	0.000309254	0.0467872	0.042312	119/116985/476/822/832/23406/6624/29085/5341/57580/5580/29108/5962/387/6281/7114
APOO	1					1	BP	GO:0110053	regulation of actin filament organization	13/192	78/3216	0.000574289	0.0467872	0.042312	119/116985/822/832/23406/5341/57580/5580/29108/5962/387/6281/7114
MLLT4	1					1	BP	GO:0032956	regulation of actin cytoskeleton organization	15/192	93/3216	0.000314232	0.0467872	0.042312	119/116985/822/832/23406/6624/29085/5341/57580/5580/29108/5962/387/6281/7114
MRPL45	1					1	BP	GO:0072659	protein localization to plasma membrane	13/192	72/3216	0.000253915	0.0435606	0.039394	288/10550/10519/10938/30845/3688/3958/4644/10133/11031/5962/6281/27183
MYO1F	1					1	BP	GO:0032411	positive regulation of transporter activity	7/192	22/3216	0.00019178	0.0393018	0.0355426	288/30845/2745/3064/5580/27347/7114
NDUFA4	1					1	BP	GO:0071677	positive regulation of mononuclear cell migration	5/192	13/3216	0.000625136	0.0467872	0.042312	708/3958/29108/387/27347
DENR	1					1	BP	GO:0040017	positive regulation of locomotion	15/192	100/3216	0.00070197	0.0476281	0.0430724	14/708/10519/3162/3688/3958/29085/57580/29108/5962/387/6282/27347/7114/8717
NDUFA2	1					1	BP	GO:0032414	positive regulation of ion transmembrane transporter activity	6/192	19/3216	0.00059031	0.0467872	0.042312	288/30845/2745/3064/27347/7114
SLC25A20	1					1	BP	GO:0051272	positive regulation of cellular component movement	15/192	101/3216	0.000781668	0.049261	0.0445492	14/708/10519/3162/3688/3958/29085/57580/29108/5962/387/6282/27347/7114/8717
ASAP1	1					1	BP	GO:2000147	positive regulation of cell motility	15/192	99/3216	0.000629301	0.0467872	0.042312	14/708/10519/3162/3688/3958/29085/57580/29108/5962/387/6282/27347/7114/8717
LPXN	1					1	CC	GO:0002102	podosome	5/192	13/3216	0.000625136	0.0467872	0.042312	50807/6624/9404/5782/7414
FLNB	1					1	CC	GO:0098590	plasma membrane region	22/192	164/3216	0.000215329	0.0393018	0.0355426	119/288/50807/476/10519/10938/30845/6624/3162/3684/3688/3937/120892/5871/10227/55707/5341/5962/387/6768/27347/7037
CBR3	1					1	BP	GO:0120036	plasma membrane bounded cell projection organization	29/192	246/3216	0.000216364	0.0393018	0.0355426	288/116985/50807/640/832/10498/10519/1808/10938/30845/6624/3064/3688/3956/120892/4134/5108/26227/5341/57580/5580/2889/5962/387/6277/30011/6464/10382/7414
ARL6IP5	1					1	BP	GO:1903825	organic acid transmembrane transport	6/192	19/3216	0.00059031	0.0467872	0.042312	10550/1374/3688/94081/81855/788
SFXN3	1					1	BP	GO:0032272	negative regulation of protein polymerization	7/192	25/3216	0.000463563	0.0467872	0.042312	119/822/832/5580/5962/7114/10382
APOL3	1					1	BP	GO:0010639	negative regulation of organelle organization	17/192	88/3216	1.09464e-05	0.0184269	0.0166643	119/116985/822/832/10519/2395/120892/4134/4171/5580/56984/5962/7014/54386/7037/7114/10382
FMNL1	1					1	BP	GO:0051494	negative regulation of cytoskeleton organization	9/192	42/3216	0.000636355	0.0467872	0.042312	119/116985/822/832/10519/5580/5962/7114/10382
ETHE1	1					1	BP	GO:0051129	negative regulation of cellular component organization	24/192	169/3216	4.26027e-05	0.0184269	0.0166643	119/88455/345/116985/822/832/10498/10519/2395/3159/3956/3958/120892/4134/4171/5580/56984/5962/387/7014/54386/7037/7114/10382
ADA	1					1	BP	GO:0031345	negative regulation of cell projection organization	8/192	32/3216	0.000423509	0.0467872	0.042312	832/10498/10519/3956/120892/4134/5580/387
LMNA	1					1	BP	GO:0030837	negative regulation of actin filament polymerization	6/192	19/3216	0.00059031	0.0467872	0.042312	119/822/832/5580/5962/7114
TFRC	1					1	BP	GO:0006928	movement of cell or subcellular component	37/192	339/3216	0.000137519	0.0356045	0.0321989	14/100/119/116985/476/708/10519/1808/752/6624/3162/3064/3684/3688/3958/4000/9404/120892/4134/4542/64005/4644/5108/29085/57580/5580/29108/5962/387/6282/30011/6464/27347/7014/7114/8717/7414
FTL	1					1	BP	GO:0040011	locomotion	31/192	287/3216	0.00062809	0.0467872	0.042312	14/100/119/708/10519/1808/752/6624/3162/3684/3688/3958/4000/9404/120892/64005/5108/29085/57580/5580/29108/5962/387/6282/30011/6464/27347/7114/8717/1890/7414
MT-ATP8	1					1	BP	GO:0006869	lipid transport	11/192	61/3216	0.00077261	0.049261	0.0445492	345/80833/79135/10550/1374/2171/3688/114884/5580/788/27183
TUBB4A	1					1	BP	GO:0010876	lipid localization	12/192	69/3216	0.00062925	0.0467872	0.042312	345/80833/79135/10550/1374/10938/2171/3688/114884/5580/788/27183
ATP1A1	1					1	MF	GO:0005506	iron ion binding	7/192	21/3216	0.000137641	0.0356045	0.0321989	23474/2235/2512/2395/23479/27247/6916
RPLP1	1					1	BP	GO:0034220	ion transmembrane transport	23/192	173/3216	0.000176033	0.0388279	0.035114	79026/288/10550/476/1374/30845/2171/2745/3064/23479/3688/10227/4697/8682/6277/94081/81855/788/291/27347/6834/6890/7114
ITGB1	1					1	BP	GO:0007010	cytoskeleton organization	36/192	295/3216	1.5119e-05	0.0184269	0.0166643	119/288/116985/822/824/832/10519/6249/7461/23406/1808/2317/752/6624/3064/3688/4000/4134/4542/64005/4644/5108/29085/5341/57580/5580/29108/5962/387/6281/30011/6464/7114/10382/27183/7791
S100A6	1					1	MF	GO:0008092	cytoskeletal protein binding	29/192	241/3216	0.000149889	0.0356045	0.0321989	119/288/476/822/824/832/6249/7461/23406/1808/2317/752/6624/3064/3688/120892/4134/4542/64005/4644/10397/29108/5962/387/6275/6277/10273/7114/7414
ANXA2;ANXA2P2	1					1	CC	GO:0062023	collagen-containing extracellular matrix	9/192	42/3216	0.000636355	0.0467872	0.042312	307/308/345/3956/3958/6281/6275/6277/7052
PLEK	1					1	BP	GO:0043624	cellular protein complex disassembly	15/192	94/3216	0.000354501	0.0467872	0.042312	119/822/832/10519/124995/64928/79590/10573/84311/51021/10240/92259/5341/5962/27183
ANXA5	1					1	BP	GO:0022411	cellular component disassembly	24/192	202/3216	0.000709486	0.0476281	0.0430724	119/822/824/826/832/10519/8562/6624/3159/3064/3684/124995/64928/79590/10573/84311/51021/10240/92259/10133/5341/5962/6597/27183
ENO2	1					1	BP	GO:0031589	cell-substrate adhesion	11/192	61/3216	0.00077261	0.049261	0.0445492	708/10519/3688/3956/9404/64005/57580/387/6281/7414/7791
LGALS1	1					1	BP	GO:0030030	cell projection organization	30/192	252/3216	0.000138661	0.0356045	0.0321989	288/116985/50807/640/822/832/10498/10519/1808/10938/30845/6624/3064/3688/3956/120892/4134/5108/26227/5341/57580/5580/2889/5962/387/6277/30011/6464/10382/7414
QDPR	1					1	BP	GO:0016477	cell migration	28/192	250/3216	0.000661901	0.0469872	0.0424929	14/100/119/708/10519/752/6624/3162/3684/3688/3958/4000/9404/120892/64005/5108/57580/5580/29108/5962/387/6282/30011/6464/27347/7114/8717/7414
ANXA4	1					1	BP	GO:0007155	cell adhesion	28/192	213/3216	4.01259e-05	0.0184269	0.0166643	100/119/288/640/708/10519/3684/3688/3956/3958/9404/64005/55824/5341/57580/5580/29108/2889/5962/387/6281/6282/6464/7037/7052/9473/7414/7791
HMOX1	1					1	BP	GO:1905039	carboxylic acid transmembrane transport	6/192	19/3216	0.00059031	0.0467872	0.042312	10550/1374/3688/94081/81855/788
TXN	1					1	MF	GO:0005509	calcium ion binding	13/192	77/3216	0.000504643	0.0467872	0.042312	307/308/824/826/10519/10938/30845/3241/6281/6282/6275/6277/10382
ITGAM	1					1	BP	GO:0022610	biological adhesion	28/192	215/3216	4.7738e-05	0.0184269	0.0166643	100/119/288/640/708/10519/3684/3688/3956/3958/9404/64005/55824/5341/57580/5580/29108/2889/5962/387/6281/6282/6464/7037/7052/9473/7414/7791
SLC25A4	1					1	BP	GO:0030029	actin filament-based process	25/192	184/3216	6.23308e-05	0.0213864	0.0193408	119/116985/476/822/832/23406/2317/752/6624/4542/64005/4644/29085/5341/57580/5580/29108/5962/387/6281/30011/6464/7114/27183/7791
RNH1	1					1	BP	GO:0007015	actin filament organization	19/192	114/3216	3.03175e-05	0.0184269	0.0166643	119/116985/822/832/23406/6624/4542/64005/4644/5341/57580/5580/29108/5962/387/6281/30011/7114/7791
CORO7-PAM16;CORO7	1					1	BP	GO:0030036	actin cytoskeleton organization	24/192	169/3216	4.26027e-05	0.0184269	0.0166643	119/116985/822/832/23406/2317/752/6624/4542/64005/4644/29085/5341/57580/5580/29108/5962/387/6281/30011/6464/7114/27183/7791
HSPA6	1					1	MF	GO:0051537	2 iron, 2 sulfur cluster binding	5/192	12/3216	0.000404142	0.0467872	0.042312	57019/55847/2235/2395/23479
HMGA1	1
CAPN2	1
LGALS3	1
VCL	1
NCF2	1
TYMP	1
TGM2	1
FECH	1
ACAT1	1
S100A4	1
CD82	1
GTF2E1	1
GTF2E2	1
SHC1	1
CLIP1	1
ALDH1B1	1
S100A11	1
MCM7	1
ADD2	1
GLRX	1
CPOX	1
HPCAL1	1
CAPG	1
MNDA	1
CAPNS1	1
HTT	1
GNPDA1	1
GYG1	1
CAPZB	1
GCLC	1
GCLM	1
MCM2	1
CPT1A	1
BLVRA	1
LCP2	1
ANTXR2	1
S100A10	1
RHOA	1
TMSB4X	1
MRPS36	1
FABP5	1
NAAA	1
PTPN12	1
PRKCD	1
GFPT1	1
C1QBP	1
CKAP4	1
AHNAK	1
SCRN1	1
MAP4K2	1
ANK3	1
AIM1	1
MRPL28	1
FKBP5	1
MTX1	1
RAB31	1
RAPGEF1	1
COTL1	1
FKBP8	1
MCM6	1
NCF4	1
PAFAH1B3	1
PEA15	1
PCM1	1
SURF1	1
TERF2	1
TRADD	1
ZYX	1
FSCN1	1
KYNU	1
TAP1	1
TBXAS1	1
SMEK2	1
LRRK2	1
THEMIS2	1
NT5DC1	1
CYB5R2	1
CIAPIN1	1
SDE2	1
MRPL14	1
DPYSL2	1
GET4	1
MRPL10	1
VPS36	1
CARM1	1
MINA	1
ANKRD13A	1
TXNDC5	1
PHGDH	1
PHC3	1
NCOA7	1
PREX1	1
PLEKHO2	1
DTD1	1
MZB1	1
SMARCA4	1
NUDCD2	1
HSD17B8	1
NDRG1	1
MRPS31	1
CASP10	1
RDX	1
PSMG2	1
GTPBP3	1
MRPL24	1
PBXIP1	1
SH3KBP1	1
ACSF2	1
OPTN	1
CDKN2AIPNL	1
EXOC2	1
ARAP1	1
PUS7	1
CIB1	1
CPPED1	1
MRI1	1
OSBPL10	1
FAM129A	1
ISCU	1
EHD1	1
SFXN1	1
L2HGDH	1
MCM4	1
PHPT1	1
NECAP2	1
PAG1	1
TRMT1	1
TERF2IP	1
CISD1	1
EHD3	1
CWC15	1
ZC3H12D	1
DNAJB11	1
CLIP2	1
STK39	1
DKFZp566H1924;NPTN	1
VWA8	1
PARP4	1
PYCARD	1
NFU1	1
VPS4A	1
STUB1	1
GSTK1	1
MRPS16	1
SAMHD1	1
ST14	1
LRRFIP2	1
MYO1G	1
APOC3	1
CAPZB	1
GUK1	1
SEC11L3;SEC11C	1
SSR3	1
FXN	1
AAMP	1

### Sheet: Cluster 2
Protein cluster 2
Gene.names	cluster					Cluster	ONTOLOGY	ID	Description	GeneRatio	BgRatio	pvalue	p.adjust	qvalue	geneID
UBE2H	2					2	MF	GO:0038023	signaling receptor activity	11/148	50/3216	1.07174e-05	0.0141523	0.0138988	151888/971/973/974/3111/3122/3482/5175/6238/6257/6653
CAMK2D	2					2	MF	GO:0060089	molecular transducer activity	11/148	50/3216	1.07174e-05	0.0141523	0.0138988	151888/971/973/974/3111/3122/3482/5175/6238/6257/6653
HSD17B11	2					2	MF	GO:0030246	carbohydrate binding	9/148	37/3216	2.98997e-05	0.0263217	0.0258502	933/971/130589/3122/3482/3965/4125/5211/22934
MON1B	2					2	BP	GO:0050867	positive regulation of cell activation	14/148	91/3216	5.12873e-05	0.0338625	0.0332558	151888/2268/9402/3109/3122/3495/3507/3965/10892/4615/4860/6195/26228/6845
RABGEF1	2					2	MF	GO:0004888	transmembrane signaling receptor activity	8/148	33/3216	8.67089e-05	0.0457996	0.0449791	971/973/974/3111/3122/3482/5175/6653
RPS6KA1	2
EPB41L2	2
PIK3C2B	2
LIG1	2
VPS29	2
LOH12CR1	2
CELF1	2
HNRNPH1	2
HRSP12	2
ZMIZ2	2
BIN2	2
ABAT	2
BET1;DKFZp781C0425	2
MPDU1	2
PTPN7	2
SNRPN;SNRPB	2
ICAM2	2
FAM32A	2
MYDGF	2
SNAP23	2
LGALS9	2
TAF4	2
MAN2B1	2
PYCRL	2
CYB561D2	2
HAT1	2
KMO	2
MAPK13	2
SIPA1L1	2
TIMM8A	2
AQR	2
UGDH	2
PFKFB2	2
RNGTT	2
SIN3B	2
GRAP2	2
IGHD	2
MYD88	2
SNAPIN	2
GGPS1	2
CHEK2	2
CYB5A	2
GSR	2
PNP	2
CA2	2
IGHM	2
CSTB	2
ALDH2	2
HLA-DOA	2
DBI	2
FGR	2
IFIT1	2
LTA4H	2
SLC2A1	2
TMED7-TICAM2;TMED7	2
EPX	2
IGF2R	2
CD79A	2
PECAM1	2
PFKL	2
CD22	2
CD72	2
PRKACB	2
HLA-DMB	2
GBP2	2
CD79B	2
PRCP	2
RPIA	2
VPS41	2
RGS19	2
VAMP7	2
AGFG1	2
ADK	2
TCL1A	2
RXRB	2
ADARB1	2
HLA-DRA	2
PAX5;PAX2	2
IRF8	2
CENPC	2
GABPB1	2
DPYD	2
MYO1E	2
STX5	2
CIRBP	2
RFTN1	2
NUMA1	2
PDK2	2
RABEP1	2
SF3B4	2
RAB30	2
ZNF326	2
CEP170	2
FKBP15	2
PRPF38B	2
ZNF318	2
QSOX2	2
RRM2B	2
PHF5A	2
BTLA	2
CHD1L	2
CEP120	2
TSTD1	2
SNX29	2
BLNK	2
FAM3C	2
H1FX	2
SORL1	2
CREBBP	2
GALM	2
ATG4C	2
SLAMF6	2
THAP11	2
DTNBP1	2
MMAB	2
C17orf59	2
DHTKD1	2
NDNL2	2
NSUN5	2
GBP4	2
SNX18	2
WRNIP1	2
STRBP	2
PNKP	2
FAM213A	2
QTRT1	2
FAM126A	2
BACH2	2
UBE2O	2
MIS12	2
NT5C3A	2
TMX4	2
EHD4	2
TPK1	2
GNB4	2
APOBEC3G	2
SLC25A19	2
ACOT13	2
UBQLN4	2
HEBP1	2
TMLHE	2
C4orf27	2
UTP6	2
MPP6	2
ABRACL	2
RRBP1	2
KLHL14	2
AASS	2
MALT1	2
CYB5R1	2
AGO2	2
STAP1	2
CA5B	2
TIMM13	2
PLEKHA2	2
POLR1A	2

### Sheet: Cluster 3
Protein cluster 3
Gene.names	cluster					Cluster	ONTOLOGY	ID	Description	GeneRatio	BgRatio	pvalue	p.adjust	qvalue	geneID
STX18	3					3	CC	GO:0031224	intrinsic component of membrane	51/137	377/3216	1.79698e-15	4.72067e-12	4.71755e-12	22/55326/483/490/54927/118881/1603/3300/2010/2124/65991/2895/79792/201562/3112/84329/3676/3683/3708/3920/7462/221496/79143/375056/9761/4711/4714/4907/8799/192111/11021/22908/6341/195814/23480/59307/292/293/58477/6745/6480/53407/6892/10959/10452/54863/51465/29796/11311/10490/10652
ZC3H18	3					3	CC	GO:0016021	integral component of membrane	48/137	366/3216	6.13926e-14	8.06392e-11	8.05859e-11	22/55326/483/490/54927/118881/1603/2010/2124/65991/2895/79792/201562/3112/84329/3676/3683/3708/3920/7462/221496/79143/375056/9761/4711/4714/8799/192111/22908/6341/195814/23480/59307/292/293/58477/6745/6480/53407/6892/10959/10452/54863/51465/29796/11311/10490/10652
NDUFB5	3
HSF1	3
DAD1	3
RAB35	3
MLEC	3
GRID2	3
SDR16C5	3
GSDMD	3
CNOT6L	3
RAB27A	3
UBFD1	3
PRKAR1B	3
KDM2A	3
TRABD	3
SCO1	3			0
KXD1	3
HMGN4	3
CHD2	3
NKRF	3
YKT6	3
MTSS1	3
ABCB7	3
COQ9	3
BANF1	3
FLOT1	3
CIAO1	3
NDUFB8	3
ZRANB2	3
TOMM40	3
PEX11B	3
TAPBP	3
SLC25A5	3
LCK	3
SNRPB2	3
VIM	3
SRP19	3
FBP1	3
TTN	3
EPB41	3
SLC25A6	3
LAMP2	3
ITGA4	3
HLA-DOB	3
JUP	3
ST6GAL1	3
DSP	3
CREB1;CREM	3
ATP2B1	3
COX5A	3
ITGAL	3
NT5E	3
ATP5D	3
S100A7;S100A7A	3
EVI2B	3
SERPINB6	3
NDUFA6	3
CRK	3
RPL28	3
RPS10;RPS10P5	3
QARS	3
UQCRFS1;UQCRFS1P1	3
EMD	3
GTF2A1	3
DDX3X	3
ATP1B3	3
SEC61G	3
EIF3E	3
HIST1H4A	3
RAP1A	3
TRA2B	3
TMSB10	3
TUBA4A	3
BASP1	3
DCD	3
IGHA2	3
RAD17	3
PRDX4	3
SRSF5	3
SP140	3
WDR43	3
TMED2	3
E2F4	3
MIA3	3
SIGIRR	3
PYHIN1	3
HACD2	3
HSDL2	3
DHX30	3
COMTD1	3
WDR75	3
MRPL41	3
IGHA1	3
LEMD2	3
IGHG4	3
WDR48	3
THEM6	3
DPF3	3
HVCN1	3
MEF2BNB	3
PGAM5	3
NARS2	3
USMG5	3
NSL1	3
PAWR	3
MBOAT7	3
VPS45	3
PURB	3
PSMB7	3
NAPG	3
ARPC5L	3
C19orf43	3
HTATIP2	3
FUNDC2	3
SSR1	3
LAT2	3
RPF2	3
SCPEP1	3
ITPR1	3
CTPS2	3
SACM1L	3
BLOC1S4	3
AGPAT5	3
FGFR1OP2	3
TOR4A	3
SPG21	3
NUDT4	3
UQCR10	3
VTI1B	3
UBQLN2	3
POTEF	3
FAF1	3
NIP7	3
STK38L	3
LAMTOR2	3
UBE2J1	3
SH3BP1	3
DAAM1	3
SRPRB	3
SQRDL	3
HNRNPC	3
MSI2	3
PTMA	3
IMP4	3
POLR2H	3
DNAJB2	3
LIMD1	3
CHCHD3	3

### Sheet: Cluster 4
Protein cluster 4
Gene.names	cluster
CLN5	4
C11orf31;SELH	4
RAVER1	4
RBM7	4
DMXL1	4
RABGAP1L	4
HCK	4
DPM1	4
DNPH1	4
TMA16	4
C8orf82	4
HEXA	4
ATXN3	4
GCA	4
SEP15	4
CD48	4
DDX41	4
RPL19	4
TRAPPC8	4
NUDT16L1	4
H3F3B;H3F3A	4
STAT5A	4
SEH1L	4
FAM129C	4
PPP6C	4
TNPO2	4
IFIT3	4
LSM1	4
RRP8	4
AKAP8	4
SNX3	4
GMDS	4
CCDC22	4
SNRPC	4
STK17B	4
NDUFC2	4
PSMG1	4
ISG15	4
PCCA	4
UROD	4
HEXB	4
UQCRH;UQCRHL	4
MYL3;MYL1	4
ACAA1	4
HMGB1;HMGB1P1	4
ALOX5	4
H2AFV;H2AFZ	4
JMJD7	4
CD37	4
SLC2A3;SLC2A14	4
PKM	4
COX6B1	4
NME1	4
SRSF7	4
IGLL5;IGLC1	4
PRKACA;KIN27	4
M6PR	4
APEX1	4
TPP2	4
NELFA	4
PML	4
ALDH4A1	4
RFC3	4
BUD31	4
SYK	4
MAP2K4	4
LIMS1	4
IREB2	4
LMAN1	4
HINT1	4
RASSF2	4
DUSP3	4
IDH3G	4
STAT5B	4
RPS6KA3	4
NUBP1	4
BID	4
EEFSEC	4
RPL15	4
LYZ	4
B2M	4
RAC1;RAC3	4
GTF2I	4
MRPS9	4
ARF5	4
TFAM	4
FKBP3	4
PLCB2	4
MAP2K1	4
CSTF1	4
PTK2	4
VAC14	4
PTPRJ	4
PTP4A2	4
USP4	4
NME3	4
WDR81	4
IFIT5	4
PPIL2	4
PPIG	4
PICALM	4
IQGAP2	4
BOP1	4
MORC3	4
EIF2B1	4
DHX8	4
BMS1	4
STK38	4
HLA-DPA1	4
PPP2R5E	4
RBBP7	4
TSR1	4
IAH1	4
NME1-NME2;NME2;NME1	4
PARP14	4
TXNRD2	4
OCIAD2	4
HSP90AB2P	4
FLJ00186;RASSF5	4
ELMO2	4
LYRM7	4
LYPLAL1	4
TNS3	4
INTS3	4
RPL7L1	4
THOC7;NIF3L1BP1	4
TNFAIP8L2	4
CTR9	4
BLOC1S3	4
ELMSAN1	4
TRMT1L	4
SETX	4
POGZ	4
DENND4A	4
STAT6	4
WAPAL	4
GLRX5	4
BPHL	4
CCDC50	4
PARP9	4
PM20D2	4
PDDC1	4
PSD4	4
PPT1	4
GOLGA2	4
CXorf38	4
RIN3	4
DTX3L	4
BLOC1S5;BLOC1S5-TXNDC5	4
BRIX1	4
GNPDA2	4
BRK1	4
NSMCE1	4
UBLCP1	4
ZNF622	4
SPCS2	4
SNRNP40	4
PDXP	4
SNF8	4
ZMAT2	4
VPS33B	4
UHRF2	4
ERBB2IP	4
DNPEP	4
ATP5S	4
DDX50	4
GRWD1	4
CORO1B	4
AGMAT	4
ALG1	4
NOC4L	4
ACAT2	4
SF3B5	4
MAK16	4
WDR11	4
LHPP	4
ANAPC1	4
TMX1	4
DENND2D	4
PLD4	4
UPF2	4
NCOA5	4
CHD8	4
PNPLA8	4
MED4	4
EXOSC5	4
UTP3	4
SDR39U1	4
CUTC	4
PNPO	4
ABI3	4
ORC3	4
CTSZ	4
NIPSNAP3A	4
NBAS	4
NRBP1	4
TRMT112	4
ATPIF1	4
NAGK	4
GGA2	4
WDR91	4
MCTS1	4
SHOC2	4
CHMP2B	4
GNE	4
CARD8	4
CRYL1	4
CARHSP1	4
RABGAP1	4
PPME1	4
SNX9	4
ARFGEF1	4
ZHX2	4
NUDT19	4
SRRM1	4
SEPT6	4
ALOX5AP	4
GLS	4
CMSS1	4
PCYT1A	4
PELP1	4
BCL10	4
