## Supplemental Table 5 for "Transcriptome-Proteome analysis of human naive and memory B cell subsets reveal isotype and subclass-specific phenotypes"

### Sheet: Blad1
mRNA upregulated (>0.6) or downregulated (<0.6) for each subset compared to all other subsets
NaiveBcells	gene.names	ensembl	NaiveBcells	gene.names	ensembl		BMEM_Unswitched	gene.names	ensembl		BMEM_IgG1	gene.names	ensembl		BMEM_IgA1	gene.names	ensembl
0.895151	BTBD3	ENSG00000132640	-0.600498	ASAP3	ENSG00000088280		0.713612	LILRA4	ENSG00000239961		0.677869	IGHG1	ENSG00000211896		0.670216	IGLV1-40	ENSG00000211653
0.885906	CYP2R1	ENSG00000186104	-0.600509	FAAH2	ENSG00000165591		0.706497	LINC01857	ENSG00000224137		No values <0.6				0.637556	IGLV1-47	ENSG00000211648
0.87969	ADAM23	ENSG00000114948	-0.600618	GIMAP8	ENSG00000171115		0.693922	WFDC21P	ENSG00000261040						0.626684	IGLV1-44	ENSG00000211651
0.876357	IKZF2	ENSG00000030419	-0.601102	TBK1	ENSG00000183735		0.679121	EEF1A2	ENSG00000101210		BMEM_IgG2	gene.names	ensembl		0.626097	IGLV3-25	ENSG00000211659
0.875977	TCL6	ENSG00000187621	-0.601232	SLFN13	ENSG00000154760		0.67027	HES4	ENSG00000188290		0.746565	IGHG2	ENSG00000211893		0.619104	IGHV3-11	ENSG00000211941
0.873101	SYN3	ENSG00000185666	-0.601818	KCNK6	ENSG00000099337		0.648951	POU3F1	ENSG00000185668		0.678171	TGFBI	ENSG00000120708		0.615024	IGLV3-10	ENSG00000211669
0.87032	ARHGAP32	ENSG00000134909	-0.60202	TEX9	ENSG00000151575		0.638261	GALNTL6	ENSG00000174473		0.623821	IPCEF1	ENSG00000074706		0.611738	IGHV5-51	ENSG00000211966
0.869616	TCL1B	ENSG00000213231	-0.602371	RIC8B	ENSG00000111785		0.633715	STK3	ENSG00000104375		0.613625	FHDC1	ENSG00000137460		0.605564	IGLC2	ENSG00000211677
0.865379	PPFIBP1	ENSG00000110841	-0.602968	GSTM4	ENSG00000168765		0.629998	NANS	ENSG00000095380		-0.616153	IRS2	ENSG00000185950		0.605021	IGHA1	ENSG00000211895
0.864837	TAPT1	ENSG00000169762	-0.603013	CORO1A	ENSG00000102879		0.618308	RHOBTB3	ENSG00000164292		-0.631875	TRPC1	ENSG00000144935		No values <0.6
0.864203	TPST1	ENSG00000169902	-0.603113	COL18A1	ENSG00000182871		0.612342	PHLDB3	ENSG00000176531		-0.706824	IGF1R	ENSG00000140443
0.860587	GCNT1	ENSG00000187210	-0.60341	SNPH	ENSG00000101298		0.610888	QPCTL	ENSG00000011478						BMEM_IgA2	gene.names	ensembl
0.858885	APBB2	ENSG00000163697	-0.603742	YWHAG	ENSG00000170027		0.608375	ANK2	ENSG00000145362		BMEM_IgG3	gene.names	ensembl		0.688564	IGHA2	ENSG00000211890
0.856601	DUSP6	ENSG00000139318	-0.603927	FAM102A	ENSG00000167106		0.604456	RXRA	ENSG00000186350		0.882968	IGHG3	ENSG00000211897		0.656683	RUNX2	ENSG00000124813
0.85434	NKX6-3	ENSG00000165066	-0.604271	TRIM69	ENSG00000185880		0.602831	FZD3	ENSG00000104290		0.676037	SLC11A1	ENSG00000018280		0.640719	PKP4	ENSG00000144283
0.854293	ADPRM	ENSG00000170222	-0.60448	ANXA5	ENSG00000164111		0.602166	DLGAP1-AS4	ENSG00000263878		0.669717	PLCL1	ENSG00000115896		0.632841	CCR9	ENSG00000173585
0.853261	SNTG2-AS1	ENSG00000235688	-0.604798	WNT10B	ENSG00000169884		0.600893	ZNF571-AS1	ENSG00000267470		No values <0.6				0.601266	PPP1R9A	ENSG00000158528
0.850546	HHIP-AS1	ENSG00000248890	-0.605024	C12orf76	ENSG00000174456		0.600786	CDC37	ENSG00000105401						-0.645758	PLCG1	ENSG00000124181
0.850543	DPPA4	ENSG00000121570	-0.605113	SULT1A1	ENSG00000196502		-0.600746	ZNF821	ENSG00000102984		BMEM_IgG4	gene.names	ensembl
0.849975	MXI1	ENSG00000119950	-0.60553	TOR1AIP2	ENSG00000169905		-0.604164	TXNIP	ENSG00000265972		0.794885	ATP10A	ENSG00000206190
0.849643	NSUN7	ENSG00000179299	-0.605769	SLC25A35	ENSG00000125434		-0.610774	SLAIN2	ENSG00000109171		0.785844	TANC1	ENSG00000115183
0.847853	CD27-AS1	ENSG00000215039	-0.606352	C3orf14	ENSG00000114405		-0.612234	STK38	ENSG00000112079		0.782249	TCF7L1	ENSG00000152284
0.845932	SATB1-AS1	ENSG00000228956	-0.606486	CD274	ENSG00000120217		-0.613656	PKD2	ENSG00000118762		0.777355	PKDCC	ENSG00000162878
0.845921	GABPB1-IT1	ENSG00000285410	-0.606591	IL10RA	ENSG00000110324		-0.613798	EPB41	ENSG00000159023		0.765901	CACNB4	ENSG00000182389
0.84562	LIX1	ENSG00000145721	-0.606861	SAMD12	ENSG00000177570		-0.617682	RABGAP1L	ENSG00000152061		0.764701	PLEKHH2	ENSG00000152527
0.84035	PHLDB2	ENSG00000144824	-0.606978	PPFIBP2	ENSG00000166387		-0.618365	GLUL	ENSG00000135821		0.737729	IGHE	ENSG00000211891
0.840115	TCL1A	ENSG00000100721	-0.607355	CRHBP	ENSG00000145708		-0.618506	SSBP3	ENSG00000157216		0.730137	SCN5A	ENSG00000183873
0.840103	DAZL	ENSG00000092345	-0.608266	C6orf136	ENSG00000204564		-0.619371	MFGE8	ENSG00000140545		0.728676	IGHG4	ENSG00000211892
0.83953	DIPK1B	ENSG00000165716	-0.608597	KISS1R	ENSG00000116014		-0.620367	CBWD3	ENSG00000196873		0.717299	POU3F3	ENSG00000198914
0.83909	SPRY1	ENSG00000164056	-0.60869	MFSD9	ENSG00000135953		-0.620853	PDE4D	ENSG00000113448		0.713373	FRZB	ENSG00000162998
0.838925	GPC4	ENSG00000076716	-0.609219	DSTNP2	ENSG00000248593		-0.624322	SLC25A42	ENSG00000181035		0.704076	FGF9	ENSG00000102678
0.838403	BACH2	ENSG00000112182	-0.609502	C4orf48	ENSG00000243449		-0.626124	HRK	ENSG00000135116		0.699155	KCNQ3	ENSG00000184156
0.83533	DACT1	ENSG00000165617	-0.609944	PHACTR2	ENSG00000112419		-0.62701	TP53INP1	ENSG00000164938		0.690234	SYNE1	ENSG00000131018
0.829995	KCNG1	ENSG00000026559	-0.610136	ADGRB2	ENSG00000121753		-0.62861	LCP2	ENSG00000043462		0.688576	UCHL1	ENSG00000154277
0.824815	SGK3	ENSG00000104205	-0.610169	PACSIN1	ENSG00000124507		-0.630819	PITPNC1	ENSG00000154217		0.687965	TLE4	ENSG00000106829
0.8229	RHOBTB1	ENSG00000072422	-0.610578	DUSP8	ENSG00000184545		-0.645002	TTC39C	ENSG00000168234		0.68636	RAB3GAP2	ENSG00000118873
0.821809	LIX1-AS1	ENSG00000251513	-0.612112	FBXO10	ENSG00000147912		-0.647746	CDK6	ENSG00000105810		0.686042	EEPD1	ENSG00000122547
0.821558	CASP4LP	ENSG00000235505	-0.612325	FBXL18	ENSG00000155034		-0.648502	PRKACB	ENSG00000142875		0.67148	SDR16C5	ENSG00000170786
0.820968	TLE2	ENSG00000065717	-0.612624	VSIG1	ENSG00000101842		-0.668296	SCPEP1	ENSG00000121064		0.665133	RNF207	ENSG00000158286
0.820861	SNTG2	ENSG00000172554	-0.612656	DVL1	ENSG00000107404		-0.685966	PIK3R5	ENSG00000141506		0.665067	LMO2	ENSG00000135363
0.819801	STT3B	ENSG00000163527	-0.61337	AMN	ENSG00000166126		-0.69816	EPHA4	ENSG00000116106		0.653816	MTUS2	ENSG00000132938
0.818698	PRUNE2	ENSG00000106772	-0.613506	SMAD7	ENSG00000101665						0.651751	TRIM7	ENSG00000146054
0.818288	CEP68	ENSG00000011523	-0.613916	GALNT10	ENSG00000164574		BMEM_IgM	gene.names	ensembl		0.651576	LINC01962	ENSG00000248473
0.817045	RPA3	ENSG00000106399	-0.614445	FAM219B	ENSG00000178761		0.610189	NLRP3	ENSG00000162711		0.641197	ITPKB	ENSG00000143772
0.816724	SLC8B1	ENSG00000089060	-0.614783	ATP1B1	ENSG00000143153		0.601666	DUSP15	ENSG00000149599		0.641036	PXDNL	ENSG00000147485
0.814798	AGO4	ENSG00000134698	-0.615074	LRRC20	ENSG00000172731		No values <0.6				0.640095	NAV2	ENSG00000166833
0.814636	BAHCC1	ENSG00000266074	-0.615144	MSC	ENSG00000178860						0.63971	TMEM30BP1	ENSG00000250995
0.814152	MMD	ENSG00000108960	-0.615298	RELL2	ENSG00000164620						0.639334	ETV7-AS1	ENSG00000224666
0.813891	ZNF669	ENSG00000188295	-0.615327	KLK1	ENSG00000167748						0.635727	DGKH	ENSG00000102780
0.809512	P2RY14	ENSG00000174944	-0.615331	LGALSL	ENSG00000119862						0.635155	HR	ENSG00000168453
0.808113	IL21R	ENSG00000103522	-0.615418	TMEM159	ENSG00000011638						0.634217	PCDHGA3	ENSG00000254245
0.805891	PLEKHA1	ENSG00000107679	-0.616102	SMKR1	ENSG00000240204						0.634073	BRIP1	ENSG00000136492
0.805441	DBNDD1	ENSG00000003249	-0.616386	CDC25A	ENSG00000164045						0.633236	SOWAHC	ENSG00000198142
0.803109	OGFRL1	ENSG00000119900	-0.616671	XKR8	ENSG00000158156						0.631383	KCNMB3	ENSG00000171121
0.800131	ENAH	ENSG00000154380	-0.616687	SLAMF7	ENSG00000026751						0.630401	CFAP20DC	ENSG00000163689
0.799952	PPP1R11	ENSG00000204619	-0.616782	ASB2	ENSG00000100628						0.629633	EYA3	ENSG00000158161
0.799852	TUNAR	ENSG00000250366	-0.616875	NUGGC	ENSG00000189233						0.627466	LDLR	ENSG00000130164
0.799511	CD200	ENSG00000091972	-0.616984	CYRIA	ENSG00000197872						0.623532	NAB1	ENSG00000138386
0.799466	TBXA2R	ENSG00000006638	-0.616995	CCNI2	ENSG00000205089						0.621873	ATP8A2	ENSG00000132932
0.798921	FMN1	ENSG00000248905	-0.617419	FAIM	ENSG00000158234						0.619731	PLEKHA5	ENSG00000052126
0.798678	IRAK3	ENSG00000090376	-0.617475	BICDL1	ENSG00000135127						0.619645	KIF5C	ENSG00000168280
0.798132	GPSM1	ENSG00000160360	-0.617728	PLEK	ENSG00000115956						0.619229	SHISA3	ENSG00000178343
0.798021	ZNF318	ENSG00000171467	-0.618082	B4GALT2	ENSG00000117411						0.618461	ETV7	ENSG00000010030
0.797334	ZHX3	ENSG00000174306	-0.618428	ANKMY2	ENSG00000106524						0.617615	OSBPL1A	ENSG00000141447
0.797122	EIF2AK3-DT	ENSG00000234028	-0.618478	C19orf38	ENSG00000214212						0.615299	IL13RA1	ENSG00000131724
0.796888	SESN1	ENSG00000080546	-0.618988	SLC9A5	ENSG00000135740						0.614974	CCR1	ENSG00000163823
0.79587	MACROD2	ENSG00000172264	-0.619161	CXCR3	ENSG00000186810						0.613351	SOX13	ENSG00000143842
0.795783	RPSAP1	ENSG00000228820	-0.619344	WSCD2	ENSG00000075035						0.608287	TMEM30B	ENSG00000182107
0.79476	CA2	ENSG00000104267	-0.619593	TOMM5	ENSG00000175768						0.608139	PCDHGA8	ENSG00000253767
0.794686	CECR2	ENSG00000099954	-0.620442	TRAF4	ENSG00000076604						0.606498	SNAP47	ENSG00000143740
0.793674	SIPA1L1	ENSG00000197555	-0.621226	VWA7	ENSG00000204396						0.604277	CPT2	ENSG00000157184
0.793657	MORN2	ENSG00000188010	-0.621261	MYO6	ENSG00000196586						0.603299	KNDC1	ENSG00000171798
0.793301	PRR5L	ENSG00000135362	-0.621889	DNAJC5B	ENSG00000147570						0.601338	PAK3	ENSG00000077264
0.792436	AKAP6	ENSG00000151320	-0.62211	TMEM14A	ENSG00000096092						-0.600103	SIK1B	ENSG00000275993
0.791606	MYBL1	ENSG00000185697	-0.622425	DMXL2	ENSG00000104093						-0.601159	KHDRBS2	ENSG00000112232
0.790709	PHETA1	ENSG00000198324	-0.622465	FAM217B	ENSG00000196227						-0.6068	ARHGEF5	ENSG00000050327
0.789301	TREML2	ENSG00000112195	-0.622566	IGKJ5	ENSG00000211593						-0.611179	CCSER1	ENSG00000184305
0.788315	IL4R	ENSG00000077238	-0.623082	GTDC1	ENSG00000121964						-0.615915	MZB1	ENSG00000170476
0.78812	APLP2	ENSG00000084234	-0.62343	SLC9B2	ENSG00000164038						-0.617108	ALOX5	ENSG00000012779
0.787373	GCOM1	ENSG00000137878	-0.623775	EPS8L1	ENSG00000131037						-0.623085	CELSR1	ENSG00000075275
0.78719	SATB1	ENSG00000182568	-0.62418	TRIM47	ENSG00000132481						-0.639379	PMEPA1	ENSG00000124225
0.78693	YBX3	ENSG00000060138	-0.625284	CORO1B	ENSG00000172725						-0.639414	ZNF853	ENSG00000236609
0.785332	CCT8P1	ENSG00000226015	-0.625566	MAPK11	ENSG00000185386						-0.644617	TNFRSF18	ENSG00000186891
0.784861	IGFBP4	ENSG00000141753	-0.625681	IL6R	ENSG00000160712						-0.650541	HCK	ENSG00000101336
0.783455	CHMP1B	ENSG00000255112	-0.625807	NDUFA4L2	ENSG00000185633						-0.651393	DIRAS1	ENSG00000176490
0.783341	HMCES	ENSG00000183624	-0.62623	PDLIM7	ENSG00000196923						-0.660092	EPB41L5	ENSG00000115109
0.782805	UXS1	ENSG00000115652	-0.62635	COPDA1	ENSG00000253364						-0.660475	NBPF14	ENSG00000270629
0.780022	COL19A1	ENSG00000082293	-0.626446	TIMP1	ENSG00000102265						-0.667635	RAB11FIP5	ENSG00000135631
0.778557	RNF24	ENSG00000101236	-0.62652	RAPGEF1	ENSG00000107263						-0.66846	FYN	ENSG00000010810
0.778121	BIRC3	ENSG00000023445	-0.626626	PITPNA	ENSG00000174238						-0.68291	FADS3	ENSG00000221968
0.776664	PIGB	ENSG00000069943	-0.626883	HDAC1	ENSG00000116478						-0.690221	PLEKHG1	ENSG00000120278
0.776595	NIPAL4	ENSG00000172548	-0.627239	NIBAN1	ENSG00000135842						-0.690933	CARD11	ENSG00000198286
0.776152	KANK2	ENSG00000197256	-0.627318	CHAF1A	ENSG00000167670						-0.705608	MPEG1	ENSG00000197629
0.774432	MAML3	ENSG00000196782	-0.627506	PTCH1	ENSG00000185920						-0.709388	EFHD2	ENSG00000142634
0.772772	BTLA	ENSG00000186265	-0.627648	ING1	ENSG00000153487						-0.713856	LRRK2	ENSG00000188906
0.771553	E2F5	ENSG00000133740	-0.627671	CHAMP1	ENSG00000198824						-0.72226	CLMN	ENSG00000165959
0.771098	KIAA0895	ENSG00000164542	-0.628472	FNBP1	ENSG00000187239						-0.731709	RIN3	ENSG00000100599
0.77102	FOXO1	ENSG00000150907	-0.628884	SYNPO	ENSG00000171992						-0.771058	FCGRT	ENSG00000104870
0.770869	CEP135	ENSG00000174799	-0.628953	NUDT19-DT	ENSG00000267475
0.769642	BMP3	ENSG00000152785	-0.628976	ACTA2	ENSG00000107796
0.769007	JARID2	ENSG00000008083	-0.629387	DOCK6	ENSG00000130158
0.768788	GIPC3	ENSG00000179855	-0.630011	COCH	ENSG00000100473
0.768671	MYZAP	ENSG00000263155	-0.630215	SLC15A3	ENSG00000110446
0.768667	CD1A	ENSG00000158477	-0.631352	TIMM29	ENSG00000142444
0.768311	ARHGAP22	ENSG00000128805	-0.631631	BCAS1	ENSG00000064787
0.768124	ANKRD50	ENSG00000151458	-0.631667	RYR1	ENSG00000196218
0.76808	NCK2	ENSG00000071051	-0.632374	DGKE	ENSG00000153933
0.767001	GPA33	ENSG00000143167	-0.632514	PIKFYVE	ENSG00000115020
0.764514	CMTM3	ENSG00000140931	-0.632644	ITPRIPL2	ENSG00000205730
0.764391	ADARB1	ENSG00000197381	-0.632812	EHD3	ENSG00000013016
0.761895	L3MBTL4-AS1	ENSG00000264707	-0.633058	RALGPS1	ENSG00000136828
0.760661	AGPAT5	ENSG00000155189	-0.633196	CHST7	ENSG00000147119
0.760395	SETD7	ENSG00000145391	-0.633477	GLRX	ENSG00000173221
0.760074	TTC28	ENSG00000100154	-0.633674	RUNDC3A-AS1	ENSG00000267750
0.759457	ARL4AP2	ENSG00000248780	-0.63429	IQCE	ENSG00000106012
0.759328	LINC01013	ENSG00000228495	-0.634327	DMTN	ENSG00000158856
0.759133	CRIP3	ENSG00000146215	-0.634764	PBX4	ENSG00000105717
0.759068	GNB4	ENSG00000114450	-0.634936	WDR17	ENSG00000150627
0.758401	LETM2	ENSG00000165046	-0.635012	CLSTN3	ENSG00000139182
0.757887	ZNF135	ENSG00000176293	-0.635463	COX5A	ENSG00000178741
0.757665	TBL2	ENSG00000106638	-0.635473	BCAT1	ENSG00000060982
0.757611	ZNF426	ENSG00000130818	-0.636098	CXXC5	ENSG00000171604
0.75715	CPD	ENSG00000108582	-0.637492	GAB2	ENSG00000033327
0.755987	HOXB2	ENSG00000173917	-0.637537	CCDC50	ENSG00000152492
0.755852	LINC00865	ENSG00000232229	-0.637827	AFMID	ENSG00000183077
0.755015	ESAM	ENSG00000149564	-0.637949	NAB2	ENSG00000166886
0.754696	MMP17	ENSG00000198598	-0.638561	EEF2K	ENSG00000103319
0.754488	GUCY1A1	ENSG00000164116	-0.638786	SND1	ENSG00000197157
0.754061	ARHGAP39	ENSG00000147799	-0.639306	ITPK1	ENSG00000100605
0.753289	HELQ	ENSG00000163312	-0.63937	TBX21	ENSG00000073861
0.752954	CAMK2D	ENSG00000145349	-0.63939	SLC16A3	ENSG00000141526
0.752765	ZNF407-AS1	ENSG00000264247	-0.639409	ITGB1	ENSG00000150093
0.752375	SH3RF3	ENSG00000172985	-0.639697	LINC00944	ENSG00000256128
0.752313	CHRAC1	ENSG00000104472	-0.639982	UAP1L1	ENSG00000197355
0.752197	HECTD4	ENSG00000173064	-0.640273	AJM1	ENSG00000232434
0.751072	AAK1	ENSG00000115977	-0.640512	CCNF	ENSG00000162063
0.749895	TSPAN13	ENSG00000106537	-0.640607	RASGRF1	ENSG00000058335
0.749451	TMEM263	ENSG00000151135	-0.641572	STX1B	ENSG00000099365
0.749125	SKAP1	ENSG00000141293	-0.641628	CCDC65	ENSG00000139537
0.748232	RPL12P47	ENSG00000219222	-0.641754	TBXAS1	ENSG00000059377
0.748162	PCDH9	ENSG00000184226	-0.641872	OSBPL10-AS1	ENSG00000232490
0.746729	H1-10-AS1	ENSG00000206417	-0.642571	KCTD6	ENSG00000168301
0.746047	SLC50A1	ENSG00000169241	-0.642601	DNASE2	ENSG00000105612
0.745522	POP4	ENSG00000105171	-0.642883	PSMD14	ENSG00000115233
0.744646	ADGRD1	ENSG00000111452	-0.643009	TLCD4	ENSG00000152078
0.744547	SLC39A8	ENSG00000138821	-0.64333	BLVRA	ENSG00000106605
0.744258	SNX30	ENSG00000148158	-0.643752	ERO1A	ENSG00000197930
0.744203	DGKD	ENSG00000077044	-0.643764	MFSD10	ENSG00000109736
0.744005	CORO2B	ENSG00000103647	-0.644283	PLXNA3	ENSG00000130827
0.743912	SKAP1-AS1	ENSG00000263787	-0.644638	MAPK6	ENSG00000069956
0.743893	CLCN4	ENSG00000073464	-0.644755	RPL7P50	ENSG00000268785
0.743467	HIPK1-AS1	ENSG00000235527	-0.64541	ATRNL1	ENSG00000107518
0.740584	PLPP5	ENSG00000147535	-0.646958	IL7	ENSG00000104432
0.740525	KLHL8	ENSG00000145332	-0.647092	SLC27A3	ENSG00000143554
0.740386	IL21R-AS1	ENSG00000259954	-0.647224	LY86-AS1	ENSG00000216863
0.740204	PRR29	ENSG00000224383	-0.647227	RAB33A	ENSG00000134594
0.739254	GIHCG	ENSG00000257698	-0.648123	GOLGA8A	ENSG00000175265
0.738735	TRAPPC5	ENSG00000181029	-0.648241	MTHFD2	ENSG00000065911
0.73861	RRM2B	ENSG00000048392	-0.648341	TP73	ENSG00000078900
0.737882	CD38	ENSG00000004468	-0.648428	MIAT	ENSG00000225783
0.736907	L3MBTL4	ENSG00000154655	-0.648637	CD247	ENSG00000198821
0.736442	GJB6	ENSG00000121742	-0.648983	VAMP1	ENSG00000139190
0.736362	RAB30	ENSG00000137502	-0.649075	SLC12A3	ENSG00000070915
0.735941	C8orf89	ENSG00000274443	-0.649108	SPIB	ENSG00000269404
0.73495	MPC2	ENSG00000143158	-0.649595	TKT	ENSG00000163931
0.732574	AMOTL1	ENSG00000166025	-0.64987	WDR81	ENSG00000167716
0.732543	MPPED2	ENSG00000066382	-0.650988	TRPV3	ENSG00000167723
0.731763	SLC22A7	ENSG00000137204	-0.651283	LINC00672	ENSG00000263874
0.731713	CA5B	ENSG00000169239	-0.651387	KIAA0895L	ENSG00000196123
0.729661	LEF1	ENSG00000138795	-0.652264	AP3S1	ENSG00000177879
0.729143	TRABD2A	ENSG00000186854	-0.652288	CFLAR	ENSG00000003402
0.728876	MYNN	ENSG00000085274	-0.653151	NFE2L1	ENSG00000082641
0.726773	CNN3-DT	ENSG00000235501	-0.653219	CDCA4	ENSG00000170779
0.726679	P2RX1	ENSG00000108405	-0.653284	FUT11	ENSG00000196968
0.726322	SYT17	ENSG00000103528	-0.653332	NDST1	ENSG00000070614
0.726124	ZNF614	ENSG00000142556	-0.653912	QDPR	ENSG00000151552
0.724296	CERK	ENSG00000100422	-0.653934	KIAA0319	ENSG00000137261
0.72177	OLMALINC	ENSG00000235823	-0.654803	NR1D1	ENSG00000126368
0.720186	GALNT6	ENSG00000139629	-0.65486	SOX12	ENSG00000177732
0.719513	TMEM220	ENSG00000187824	-0.655473	SSH3	ENSG00000172830
0.71936	GPR173	ENSG00000184194	-0.655702	PTMS	ENSG00000159335
0.719308	PLXNA2	ENSG00000076356	-0.655809	ANKLE1	ENSG00000160117
0.719269	CTSO	ENSG00000256043	-0.65591	NEK6	ENSG00000119408
0.718727	BCL6	ENSG00000113916	-0.656296	TLR10	ENSG00000174123
0.718287	ABCB1	ENSG00000085563	-0.656314	FAM43A	ENSG00000185112
0.718144	WWOX	ENSG00000186153	-0.656602	IRF5	ENSG00000128604
0.717951	LINC01800	ENSG00000234572	-0.656998	BMI1	ENSG00000168283
0.717469	DTX4	ENSG00000110042	-0.657284	GRPEL1	ENSG00000109519
0.71675	FMO5	ENSG00000131781	-0.657373	FRRS1	ENSG00000156869
0.715912	H4C8	ENSG00000158406	-0.6575	NDUFC2	ENSG00000151366
0.715729	ACTR6	ENSG00000075089	-0.657561	MCM6	ENSG00000076003
0.715482	DZIP3	ENSG00000198919	-0.658961	THEM4	ENSG00000159445
0.715292	MBOAT2	ENSG00000143797	-0.658991	CRB3	ENSG00000130545
0.714466	ZNF230	ENSG00000159882	-0.659348	AMPD2	ENSG00000116337
0.714328	ZAP70	ENSG00000115085	-0.659595	NETO2	ENSG00000171208
0.713973	DEF8	ENSG00000140995	-0.659915	TUBB	ENSG00000196230
0.713799	FRMPD3	ENSG00000147234	-0.660268	PNMA5	ENSG00000198883
0.71303	MVB12B	ENSG00000196814	-0.660383	TFDP1	ENSG00000198176
0.711934	TP53AIP1	ENSG00000120471	-0.660865	CORO2A	ENSG00000106789
0.711858	KLF4	ENSG00000136826	-0.66105	TMEM163	ENSG00000152128
0.711072	STMN1	ENSG00000117632	-0.661182	CAMK2N1	ENSG00000162545
0.71074	CCDC187	ENSG00000260220	-0.66135	PRR5	ENSG00000186654
0.710714	RANBP10	ENSG00000141084	-0.661822	OPTN	ENSG00000123240
0.710088	FCGBP	ENSG00000275395	-0.662058	LMNB1	ENSG00000113368
0.709626	ZNF667-AS1	ENSG00000166770	-0.662069	BAG3	ENSG00000151929
0.709367	PLA2G15	ENSG00000103066	-0.662212	HSPA1A	ENSG00000204389
0.709145	SERPINB9P1	ENSG00000230438	-0.663227	ST14	ENSG00000149418
0.709043	SDCBP	ENSG00000137575	-0.663348	LMO4	ENSG00000143013
0.708772	NETO1	ENSG00000166342	-0.663541	CYTOR	ENSG00000222041
0.708735	BCL7A	ENSG00000110987	-0.66422	C11orf1	ENSG00000137720
0.707618	ZNF667	ENSG00000198046	-0.664286	CBX1	ENSG00000108468
0.707145	FSTL4	ENSG00000053108	-0.664546	EVI2B	ENSG00000185862
0.706129	SCN4A	ENSG00000007314	-0.665056	MLKL	ENSG00000168404
0.706114	ICAM2	ENSG00000108622	-0.665096	LASP1	ENSG00000002834
0.703994	TMEM202-AS1	ENSG00000261423	-0.665534	SIGIRR	ENSG00000185187
0.703947	LINC02234	ENSG00000248202	-0.665745	BCL2A1	ENSG00000140379
0.703826	PRR3	ENSG00000204576	-0.665757	IGHG2	ENSG00000211893
0.703478	TRIM23	ENSG00000113595	-0.665893	MGLL	ENSG00000074416
0.703338	TTTY14	ENSG00000176728	-0.666541	IGHG1	ENSG00000211896
0.702882	ZNF606	ENSG00000166704	-0.666917	ISL2	ENSG00000159556
0.70262	MPC1	ENSG00000060762	-0.666934	PIGT	ENSG00000124155
0.702548	SAYSD1	ENSG00000112167	-0.666952		ENSG00000286633
0.70173	WDR49	ENSG00000174776	-0.666978	FAS	ENSG00000026103
0.70146	HS3ST3B1	ENSG00000125430	-0.667132	CYFIP1	ENSG00000273749
0.700535	EIF2B2	ENSG00000119718	-0.667476	ANTKMT	ENSG00000103254
0.700391	ANKAR	ENSG00000151687	-0.667763	PIEZO1	ENSG00000103335
0.700362	WWC3	ENSG00000047644	-0.667853	TES	ENSG00000135269
0.700122	SLC9A7	ENSG00000065923	-0.667905	CTSH	ENSG00000103811
0.699273	SLC19A2	ENSG00000117479	-0.66801	THAP11	ENSG00000168286
0.698838	TUBD1	ENSG00000108423	-0.668927	PDCD5	ENSG00000105185
0.698423	IGLL5	ENSG00000254709	-0.669027	CSGALNACT1	ENSG00000147408
0.698268	LINC01684	ENSG00000237484	-0.669228	RPS6KA4	ENSG00000162302
0.697179	DPYD	ENSG00000188641	-0.669281	N4BP3	ENSG00000145911
0.696958	PELI2	ENSG00000139946	-0.669757	KIFC2	ENSG00000167702
0.696666	RBMS1P1	ENSG00000225422	-0.670028	FOXD2-AS1	ENSG00000237424
0.69583	TUBA1A	ENSG00000167552	-0.670112	BCL2L2	ENSG00000129473
0.695596	ZNF75A	ENSG00000162086	-0.670421	ARL6IP5	ENSG00000144746
0.695355	SNX29	ENSG00000048471	-0.670644	APOL6	ENSG00000221963
0.694355	PRCP	ENSG00000137509	-0.671939	DGKG	ENSG00000058866
0.693774	FLT1	ENSG00000102755	-0.672531	PPM1M	ENSG00000164088
0.693658	LPCAT2	ENSG00000087253	-0.672634	NEO1	ENSG00000067141
0.693642	APCDD1	ENSG00000154856	-0.672824	LTB	ENSG00000227507
0.693026	DDIAS	ENSG00000165490	-0.673426	DDAH2	ENSG00000213722
0.693008	PLEKHA2	ENSG00000169499	-0.673448	NBEAL2	ENSG00000160796
0.692466	FOXO6	ENSG00000204060	-0.673475	HSF4	ENSG00000102878
0.692263	KLF3-AS1	ENSG00000231160	-0.673543	PRDX2	ENSG00000167815
0.692083	KIF9	ENSG00000088727	-0.673703	ITGA3	ENSG00000005884
0.692023	LINC02848	ENSG00000226581	-0.674063	CSF2RB	ENSG00000100368
0.691007	CALCRL	ENSG00000064989	-0.674429	TNFRSF25	ENSG00000215788
0.69096	RNA5SP111	ENSG00000223318	-0.674435	IMPDH1	ENSG00000106348
0.690861	CNKSR2	ENSG00000149970	-0.674462	MGAT4A	ENSG00000071073
0.690594	ASTE1	ENSG00000034533	-0.67461	MDFIC	ENSG00000135272
0.69033	LINC01215	ENSG00000271856	-0.67496	HOTAIRM1	ENSG00000233429
0.689725	NKILA	ENSG00000278709	-0.675307	CAPZB	ENSG00000077549
0.689566	EFCAB5	ENSG00000176927	-0.675557	MIR22HG	ENSG00000186594
0.689494	HAL	ENSG00000084110	-0.675756	THEMIS2	ENSG00000130775
0.689472	ABCB4	ENSG00000005471	-0.675783	C1QBP	ENSG00000108561
0.688123	RAPGEF6	ENSG00000158987	-0.676726	IGHA2	ENSG00000211890
0.685862	RASAL2	ENSG00000075391	-0.676809	IGKJ4	ENSG00000211594
0.685605	SLC4A8	ENSG00000050438	-0.676858	EHD1	ENSG00000110047
0.684236	TMEM67	ENSG00000164953	-0.678239	PIF1	ENSG00000140451
0.684127	LINC01374	ENSG00000280560	-0.678355	PYCARD	ENSG00000103490
0.683659	ARMH1	ENSG00000198520	-0.678931	LPCAT1	ENSG00000153395
0.683649	ZNF672	ENSG00000171161	-0.679545	PMVK	ENSG00000163344
0.682467	FCER2	ENSG00000104921	-0.679668	TRIB1	ENSG00000173334
0.682239	PON2	ENSG00000105854	-0.679918	ARHGAP44	ENSG00000006740
0.682232	AFF1	ENSG00000172493	-0.680165	CASP10	ENSG00000003400
0.682113	GAB1	ENSG00000109458	-0.680895	TMEM44	ENSG00000145014
0.681651	EIF1B	ENSG00000114784	-0.681103	MTFP1	ENSG00000242114
0.680788	ETFRF1	ENSG00000205707	-0.681573	DOCK10	ENSG00000135905
0.679734	RPP38-DT	ENSG00000176236	-0.682324	IL2RA	ENSG00000134460
0.679463	ENKD1	ENSG00000124074	-0.68271	PLEKHO1	ENSG00000023902
0.679417	HNRNPA1P27	ENSG00000233680	-0.682774	RASSF2	ENSG00000101265
0.67931	FOXP1-AS1	ENSG00000244203	-0.683222	ATP2B4	ENSG00000058668
0.679112	ZNF674-AS1	ENSG00000230844	-0.68354	TAS1R3	ENSG00000169962
0.678868	GABARAPL1	ENSG00000139112	-0.683686	B3GNT7	ENSG00000156966
0.678564	GAS8	ENSG00000141013	-0.683717	RHBDD3	ENSG00000100263
0.676159	MATN1-AS1	ENSG00000186056	-0.685865	PAFAH1B3	ENSG00000079462
0.676115	LZTFL1	ENSG00000163818	-0.686005	KIF1B	ENSG00000054523
0.675856	ZCCHC7	ENSG00000147905	-0.686855	MROH6	ENSG00000204839
0.675495	FAM41C	ENSG00000230368	-0.686994	CLIC1	ENSG00000213719
0.675255	HOXB-AS1	ENSG00000230148	-0.687036	PPARGC1B	ENSG00000155846
0.675226	NFATC3	ENSG00000072736	-0.687892	CTSC	ENSG00000109861
0.674926	LAIR1	ENSG00000167613	-0.688444	LINC00996	ENSG00000242258
0.674764	ERGIC2	ENSG00000087502	-0.688699	TRAM2	ENSG00000065308
0.674581	NEIL1	ENSG00000140398	-0.689232	GRN	ENSG00000030582
0.674172	MTMR10	ENSG00000166912	-0.689603	ELOF1	ENSG00000130165
0.673101	GALNT2	ENSG00000143641	-0.690037	BBC3	ENSG00000105327
0.671983	FOXJ1	ENSG00000129654	-0.690346	CTSA	ENSG00000064601
0.671938	AGO2	ENSG00000123908	-0.690658	RBPMS	ENSG00000157110
0.671905	ARRDC4	ENSG00000140450	-0.690757	CAPNS1	ENSG00000126247
0.671274	ZNF880	ENSG00000221923	-0.691474	PRSS16	ENSG00000112812
0.671063	TCTN1	ENSG00000204852	-0.69155	RBM47	ENSG00000163694
0.670058	HNRNPLL	ENSG00000143889	-0.69189	HIPK2	ENSG00000064393
0.670003	ATP5PBP1	ENSG00000224451	-0.692034	SEPTIN8	ENSG00000164402
0.669544	LINC01023	ENSG00000272523	-0.692163	USP46	ENSG00000109189
0.669469	DPH3	ENSG00000154813	-0.692307	TNIP2	ENSG00000168884
0.66943	TMLHE	ENSG00000185973	-0.692345	TGM2	ENSG00000198959
0.669388	SIAH2	ENSG00000181788	-0.692972	DNAH8	ENSG00000124721
0.669188	ZNF829	ENSG00000185869	-0.693314	CECR7	ENSG00000237438
0.668659	TBC1D25	ENSG00000068354	-0.69334	SEPTIN7P13	ENSG00000185495
0.668435	AFF3	ENSG00000144218	-0.693536	DCP2	ENSG00000172795
0.668016	DCHS1	ENSG00000166341	-0.69382	CHCHD10	ENSG00000250479
0.667855	GPR155	ENSG00000163328	-0.694269	SYTL3	ENSG00000164674
0.667657	AXIN2	ENSG00000168646	-0.696235	NCOA7	ENSG00000111912
0.667522	ADCY10P1	ENSG00000161912	-0.697101	CALHM2	ENSG00000138172
0.667336	ARL4A	ENSG00000122644	-0.697204	CD99	ENSG00000002586
0.667333	MYADM	ENSG00000179820	-0.698497	RPS6KA6	ENSG00000072133
0.667304	UBE2E2	ENSG00000182247	-0.699312	PLEKHB1	ENSG00000021300
0.66661	LRRC32	ENSG00000137507	-0.699453	DENND1B	ENSG00000213047
0.666382	ZNF487	ENSG00000243660	-0.699502	CCND2	ENSG00000118971
0.66621	FLACC1	ENSG00000155749	-0.70014	TRIB3	ENSG00000101255
0.665772	CLEC2B	ENSG00000110852	-0.700337	SLC37A2	ENSG00000134955
0.665571	MYO1B	ENSG00000128641	-0.700912	GNPDA1	ENSG00000113552
0.664509	ZNF473	ENSG00000142528	-0.70092	ACSL4	ENSG00000068366
0.663056	CA3	ENSG00000164879	-0.701726	CARM1	ENSG00000142453
0.662413	DTX1	ENSG00000135144	-0.701939	ITGB7	ENSG00000139626
0.66234	ZNF831	ENSG00000124203	-0.702703	SYNJ2	ENSG00000078269
0.661291	ZNF321P	ENSG00000213801	-0.703457	CBFA2T3	ENSG00000129993
0.660988	IGLC5	ENSG00000254030	-0.703934	LRRC56	ENSG00000161328
0.660571	ZNF419	ENSG00000105136	-0.704144	LDHB	ENSG00000111716
0.660405	RRBP1	ENSG00000125844	-0.704182	BATF	ENSG00000156127
0.660059	MAP1A	ENSG00000166963	-0.704274	RAP2B	ENSG00000181467
0.659666	THRAP3	ENSG00000054118	-0.704572	BMPR1A	ENSG00000107779
0.659043	WDR19	ENSG00000157796	-0.704615	ITPRIPL1	ENSG00000198885
0.658806	TLR1	ENSG00000174125	-0.705967	CACYBP	ENSG00000116161
0.658597	FAM177B	ENSG00000197520	-0.706539	GYG1	ENSG00000163754
0.658448	MOK	ENSG00000080823	-0.708041	RASSF6	ENSG00000169435
0.65824	ST6GALNAC3	ENSG00000184005	-0.708347	GPX1	ENSG00000233276
0.658232	CD22	ENSG00000012124	-0.708366	LINC01781	ENSG00000234184
0.65689	TCP11L2	ENSG00000166046	-0.708745	PXDC1	ENSG00000168994
0.656679	TRMO	ENSG00000136932	-0.708801	TRIM8	ENSG00000171206
0.656511	IGKV1D-8	ENSG00000239819	-0.708946	TMEM64	ENSG00000180694
0.656502	MYO7B	ENSG00000169994	-0.709057	SLC26A6	ENSG00000225697
0.656084	PAIP2	ENSG00000120727	-0.709205	WDFY1	ENSG00000085449
0.656037	COL9A1	ENSG00000112280	-0.709625	SELENOW	ENSG00000178980
0.655782	ZBTB16	ENSG00000109906	-0.709821	GSPT1	ENSG00000103342
0.65571	ZNF584	ENSG00000171574	-0.711172	TMEM132A	ENSG00000006118
0.654674	VAV3	ENSG00000134215	-0.711504	UBE2G1	ENSG00000132388
0.654466	RAB15	ENSG00000139998	-0.712515	S100A6	ENSG00000197956
0.654146	MFAP1	ENSG00000140259	-0.712721	OTUD7B	ENSG00000264522
0.653596	PTGIR	ENSG00000160013	-0.713137	CYB5R2	ENSG00000166394
0.653347	GPR171	ENSG00000174946	-0.714491	SLC16A1	ENSG00000155380
0.653299	SLC2A5	ENSG00000142583	-0.714852	GLRX2	ENSG00000023572
0.653198	NRGN	ENSG00000154146	-0.715177	DEPDC5	ENSG00000100150
0.652343	THRA1/BTR	ENSG00000235300	-0.715606	SH3BP1	ENSG00000100092
0.652105	SH3BP2	ENSG00000087266	-0.715741	EOGT	ENSG00000163378
0.65202	ATP6V0A1	ENSG00000033627	-0.715752	ACTG1	ENSG00000184009
0.651586	SORL1	ENSG00000137642	-0.716127	TRERF1	ENSG00000124496
0.651535	ZNF727	ENSG00000214652	-0.717308	CDCA7	ENSG00000144354
0.651279	C12orf66	ENSG00000174206	-0.717587	CCL5	ENSG00000271503
0.649325	LINC01340	ENSG00000250331	-0.718611	RNF19B	ENSG00000116514
0.649081	DOC2GP	ENSG00000231793	-0.718613	FLOT1	ENSG00000137312
0.646628	CLEC4C	ENSG00000198178	-0.719371	ANKRD9	ENSG00000156381
0.646179	ITGA5	ENSG00000161638	-0.720575	ZNF296	ENSG00000170684
0.645697	TAPT1-AS1	ENSG00000263327	-0.720863	CD63	ENSG00000135404
0.644803	STX7	ENSG00000079950	-0.720891	PREX1	ENSG00000124126
0.644736	FAM53B	ENSG00000189319	-0.721515	NAAA	ENSG00000138744
0.644397	GPR18	ENSG00000125245	-0.721569	RPA1	ENSG00000132383
0.644291	MYADM-AS1	ENSG00000228323	-0.721697	POLR1E	ENSG00000137054
0.644274	LINC00598	ENSG00000215483	-0.721699	SPINDOC	ENSG00000168005
0.643903	GINS4	ENSG00000147536	-0.721825	C15orf39	ENSG00000167173
0.64334	CDK2AP2	ENSG00000167797	-0.722846	MYO1F	ENSG00000142347
0.643148	AASS	ENSG00000008311	-0.722923	BCL3	ENSG00000069399
0.643147	ZNF791	ENSG00000173875	-0.723614	NACC1	ENSG00000160877
0.642894	ZBED5	ENSG00000236287	-0.72477	PPP1CA	ENSG00000172531
0.642289	ZNF274	ENSG00000171606	-0.725283	MIDN	ENSG00000167470
0.642288	CD72	ENSG00000137101	-0.725658	ITGAL	ENSG00000005844
0.642153	TUBE1	ENSG00000074935	-0.726278	TNR	ENSG00000116147
0.642087	EIF2AK3	ENSG00000172071	-0.727058	LTK	ENSG00000062524
0.642047	DUS4L	ENSG00000105865	-0.727203	SPATS2	ENSG00000123352
0.641995	TMEM192	ENSG00000170088	-0.727527	FBXO2	ENSG00000116661
0.641771	MCF2L	ENSG00000126217	-0.727634	BHLHE41	ENSG00000123095
0.641753	SDK1	ENSG00000146555	-0.727779	ARHGAP31	ENSG00000031081
0.641406	SLF1	ENSG00000133302	-0.727874	TPI1	ENSG00000111669
0.641194	ZNF618	ENSG00000157657	-0.728563	VIM	ENSG00000026025
0.641104	LPP-AS2	ENSG00000270959	-0.729337	MFF-DT	ENSG00000236432
0.640752	TMEM220-AS1	ENSG00000263400	-0.730345	ANGPTL6	ENSG00000130812
0.640548	LINC01004	ENSG00000228393	-0.730691	KCP	ENSG00000135253
0.639831	STAP1	ENSG00000035720	-0.730821	S100A10	ENSG00000197747
0.639821	RRAS2	ENSG00000133818	-0.731941	SSPN	ENSG00000123096
0.639523	KDM8	ENSG00000155666	-0.732243	SMARCB1	ENSG00000099956
0.638308	ZNF329	ENSG00000181894	-0.732275	LINC00426	ENSG00000238121
0.638052	ZNF486	ENSG00000256229	-0.732508	EED	ENSG00000074266
0.637539	TBC1D1	ENSG00000065882	-0.732701	EPS8L2	ENSG00000177106
0.636659	ZNF528-AS1	ENSG00000269834	-0.732703	PRAMENP	ENSG00000197549
0.636109	FAM229B	ENSG00000203778	-0.734794	MGAT4B	ENSG00000161013
0.63594	DTWD2	ENSG00000169570	-0.735228	S100A4	ENSG00000196154
0.635934	ZNF324	ENSG00000083812	-0.736997	SNN	ENSG00000184602
0.634924	HNRNPD-DT	ENSG00000272677	-0.737294	FA2H	ENSG00000103089
0.634862	ZNF160	ENSG00000170949	-0.739033	PHAX	ENSG00000164902
0.634812	SNORA73B	ENSG00000200087	-0.739609	TCF7	ENSG00000081059
0.63439	HOMER2	ENSG00000103942	-0.739746	KLF16	ENSG00000129911
0.634162	FAM185BP	ENSG00000214439	-0.739831	RAB5IF	ENSG00000101084
0.633506	USP43	ENSG00000154914	-0.739967	SEMA7A	ENSG00000138623
0.633033	LINC02340	ENSG00000275294	-0.740572	ST3GAL5	ENSG00000115525
0.632283	KLF3	ENSG00000109787	-0.741251	MKRN1	ENSG00000133606
0.632229	SNORD72	ENSG00000212296	-0.743012	PPP1R18	ENSG00000146112
0.630485	MAGOHB	ENSG00000111196	-0.746364	PIK3R6	ENSG00000276231
0.63048	IRF2-DT	ENSG00000271646	-0.746459	CD58	ENSG00000116815
0.628406	SOBP	ENSG00000112320	-0.746611	IL15RA	ENSG00000134470
0.628128	IGHD	ENSG00000211898	-0.747298	PCED1B-AS1	ENSG00000247774
0.628094	ZNF418	ENSG00000196724	-0.747386	PRELID1	ENSG00000169230
0.627695	SLC38A11	ENSG00000169507	-0.74753	PTBP1P	ENSG00000259078
0.627256	ATP10D	ENSG00000145246	-0.747673	ZMIZ1	ENSG00000108175
0.627113	CCL4	ENSG00000275302	-0.748223	RALGDS	ENSG00000160271
0.626985	BBS12	ENSG00000181004	-0.748744	CAPN2	ENSG00000162909
0.626536	HMGCL	ENSG00000117305	-0.748793	CPEB2	ENSG00000137449
0.626503	ENPP1	ENSG00000197594	-0.749435	HHAT	ENSG00000054392
0.626242	RNF222	ENSG00000189051	-0.751558	LGALS1	ENSG00000100097
0.623343	CCDC184	ENSG00000177875	-0.752755	ECPAS	ENSG00000136813
0.623199	ZNF542P	ENSG00000240225	-0.752947	CSRP1	ENSG00000159176
0.623069	ZNF844	ENSG00000223547	-0.754695	NABP1	ENSG00000173559
0.622939	ZNF256	ENSG00000152454	-0.755063	ARID3B	ENSG00000179361
0.622784	TNFSF8	ENSG00000106952	-0.755442	PPP1R9B	ENSG00000108819
0.622313	AP4B1	ENSG00000134262	-0.756358	SLC15A4	ENSG00000139370
0.622268	ZNF229	ENSG00000278318	-0.756426	PAQR7	ENSG00000182749
0.621905	BEST1	ENSG00000167995	-0.756518	JDP2	ENSG00000140044
0.621723	PNPLA7	ENSG00000130653	-0.757486	CRIP2	ENSG00000182809
0.621222	FBXO4	ENSG00000151876	-0.757517	GNAI2	ENSG00000114353
0.620051	UACA	ENSG00000137831	-0.75814	ECE1	ENSG00000117298
0.619983	ZNF677	ENSG00000197928	-0.758484	STX11	ENSG00000135604
0.619524	GNA15	ENSG00000060558	-0.75858	UBL4A	ENSG00000102178
0.619461	FOS	ENSG00000170345	-0.758898	LSP1	ENSG00000130592
0.618965	ZSCAN1	ENSG00000152467	-0.760402	IGHA1	ENSG00000211895
0.618808	RTL6	ENSG00000188636	-0.760792	ENO3	ENSG00000108515
0.618384	SERINC5	ENSG00000164300	-0.761096	ANKRD33B	ENSG00000164236
0.618369	KCNAB3	ENSG00000170049	-0.76129	HK1	ENSG00000156515
0.618189	ZNF816	ENSG00000180257	-0.762247	RAB31	ENSG00000168461
0.618132	ZNF596	ENSG00000172748	-0.764139	ENO2	ENSG00000111674
0.617871	CD5	ENSG00000110448	-0.764155	GPHN	ENSG00000171723
0.616912	ATG10	ENSG00000152348	-0.76474	SACS	ENSG00000151835
0.615566	GPC2	ENSG00000213420	-0.765497	CAPG	ENSG00000042493
0.61551	IL6ST	ENSG00000134352	-0.766185	LY96	ENSG00000154589
0.614164	MZF1-AS1	ENSG00000267858	-0.768323	ESPNL	ENSG00000144488
0.613186	ZC3H10	ENSG00000135482	-0.769053	LRP8	ENSG00000157193
0.612948	FOXP1-IT1	ENSG00000242094	-0.769471	SLC1A5	ENSG00000105281
0.612541	ZNF415	ENSG00000170954	-0.770283	GPR183	ENSG00000169508
0.612103	BUB1	ENSG00000169679	-0.7708	PTPRB	ENSG00000127329
0.612092	FCRL1	ENSG00000163534	-0.770882	KIAA2013	ENSG00000116685
0.611792	IQCC	ENSG00000160051	-0.771771	SLC30A1	ENSG00000170385
0.611772	CASC19	ENSG00000254166	-0.771872	TFEC	ENSG00000105967
0.611425	RAB5CP1	ENSG00000213731	-0.772034	BLMH	ENSG00000108578
0.611418	PRMT5-AS1	ENSG00000237054	-0.772258	EML6	ENSG00000214595
0.610998	UPB1	ENSG00000100024	-0.772588	SNTA1	ENSG00000101400
0.610016	MAP4K3-DT	ENSG00000231312	-0.772829	MRPS34	ENSG00000074071
0.609877	ZNF350-AS1	ENSG00000269235	-0.772887	TOR3A	ENSG00000186283
0.609055	TTC30A	ENSG00000197557	-0.776258	VOPP1	ENSG00000154978
0.608934	EPB41L2	ENSG00000079819	-0.776615	OSBPL3	ENSG00000070882
0.608388	CLTCL1	ENSG00000070371	-0.777033	MIR29B2CHG	ENSG00000203709
0.608247	DUSP1	ENSG00000120129	-0.777439	MGAT3	ENSG00000128268
0.607672	ST3GAL1	ENSG00000008513	-0.777941	SLC35G1	ENSG00000176273
0.60717	IPO5P1	ENSG00000269837	-0.778455	DCST2	ENSG00000163354
0.606868	SUSD1	ENSG00000106868	-0.779133	RGS10	ENSG00000148908
0.606697	GBP4	ENSG00000162654	-0.779184	PFN1	ENSG00000108518
0.606424	IGHV1-69	ENSG00000211973	-0.780286	DANCR	ENSG00000226950
0.60612	DSEL	ENSG00000171451	-0.780294	CD70	ENSG00000125726
0.606058	ZNF426-DT	ENSG00000278611	-0.781022	NEAT1	ENSG00000245532
0.605536	LCMT2	ENSG00000168806	-0.78186	SCRN1	ENSG00000136193
0.604715	FIRRE	ENSG00000213468	-0.781926	VARS1	ENSG00000204394
0.604693	MCTP2	ENSG00000140563	-0.783362	NEDD4L	ENSG00000049759
0.604457	DYRK1B	ENSG00000105204	-0.783465	LCP1	ENSG00000136167
0.604423	AGBL2	ENSG00000165923	-0.784069	TWF2	ENSG00000247596
0.60442	WASF1	ENSG00000112290	-0.784677	ATP1A1	ENSG00000163399
0.604358	VCPKMT	ENSG00000100483	-0.784969	KCNQ1	ENSG00000053918
0.60431	SNHG5	ENSG00000203875	-0.785961	HOXC4	ENSG00000198353
0.604231	YTHDF1P1	ENSG00000251389	-0.786079	PCBD1	ENSG00000166228
0.604189	TBC1D16	ENSG00000167291	-0.786391	ABCC4	ENSG00000125257
0.603564	FAM111B	ENSG00000189057	-0.786871	HMOX1	ENSG00000100292
0.60348	CCN2	ENSG00000118523	-0.786991	TBC1D12	ENSG00000108239
0.603468	OR2A9P	ENSG00000228960	-0.787453	COA7	ENSG00000162377
0.603125	MARCHF3	ENSG00000173926	-0.788595	PGAM1	ENSG00000171314
0.60221	INSIG1-DT	ENSG00000273117	-0.789171	RUNX3	ENSG00000020633
0.602187	FAM126A	ENSG00000122591	-0.789378	ANXA2	ENSG00000182718
0.602155	PLK2	ENSG00000145632	-0.790136	RDX	ENSG00000137710
0.601886	THAP5	ENSG00000177683	-0.792644	MARCKS	ENSG00000277443
0.601622	CD9	ENSG00000010278	-0.793247	ALDOA	ENSG00000149925
0.600694	C4BPB	ENSG00000123843	-0.793718	PGD	ENSG00000142657
			-0.794192	EBI3	ENSG00000105246
			-0.796261	NIPA1	ENSG00000170113
			-0.796281	BAIAP3	ENSG00000007516
			-0.796374	PHPT1	ENSG00000054148
			-0.797454	MCRIP2	ENSG00000172366
			-0.797502	HMGN4	ENSG00000182952
			-0.798173	PTP4A2	ENSG00000184007
			-0.798484	IFI30	ENSG00000216490
			-0.798493	AIM2	ENSG00000163568
			-0.798648	PLEKHG7	ENSG00000187510
			-0.798764	PLP2	ENSG00000102007
			-0.798809	FOLR2	ENSG00000165457
			-0.800226	ARHGAP21	ENSG00000107863
			-0.800614	HAGHL	ENSG00000103253
			-0.80078	RPS6KL1	ENSG00000198208
			-0.801159	ECHDC2	ENSG00000121310
			-0.801254	ACSF2	ENSG00000167107
			-0.80227	CLUH	ENSG00000132361
			-0.802588	TYMP	ENSG00000025708
			-0.803259	JPT1	ENSG00000189159
			-0.803646	ZYX	ENSG00000159840
			-0.804417	SPIN3	ENSG00000204271
			-0.804543	LINC02541	ENSG00000230943
			-0.80566	CDYL2	ENSG00000166446
			-0.80582	NCF2	ENSG00000116701
			-0.806032	PCED1B	ENSG00000179715
			-0.807093	C1orf216	ENSG00000142686
			-0.807767	SNED1	ENSG00000162804
			-0.807897	ANK3	ENSG00000151150
			-0.808689	CARMIL3	ENSG00000186648
			-0.808754	ADAM8	ENSG00000151651
			-0.809063	HMGA1	ENSG00000137309
			-0.809086	TXN	ENSG00000136810
			-0.809216	SLC3A2	ENSG00000168003
			-0.811182	TNFRSF1B	ENSG00000028137
			-0.813203	TSPOAP1	ENSG00000005379
			-0.815164	VASP	ENSG00000125753
			-0.815586	STAMBPL1	ENSG00000138134
			-0.815771	DAPK2	ENSG00000035664
			-0.815937	PEA15	ENSG00000162734
			-0.816154	PPP1CC	ENSG00000186298
			-0.816944	CDC42EP3	ENSG00000163171
			-0.817436	OSBPL10	ENSG00000144645
			-0.817764	UGCG	ENSG00000148154
			-0.819054	SMS	ENSG00000102172
			-0.819306	BHLHE40	ENSG00000134107
			-0.819736	ENOSF1	ENSG00000132199
			-0.820232	PSMC5	ENSG00000087191
			-0.820257	GAPDH	ENSG00000111640
			-0.823334	NECAB3	ENSG00000125967
			-0.823893	KIF1C	ENSG00000129250
			-0.824682	SLC25A23	ENSG00000125648
			-0.824874	RORA	ENSG00000069667
			-0.824896	NEXMIF	ENSG00000050030
			-0.826984	PTP4A3	ENSG00000184489
			-0.827105	EIF4ENIF1	ENSG00000184708
			-0.827198	SMTN	ENSG00000183963
			-0.828934	PLEKHO2	ENSG00000241839
			-0.829148	H2AW	ENSG00000181218
			-0.829382	PPIF	ENSG00000108179
			-0.832242	UGGT2	ENSG00000102595
			-0.832312	LIMK1	ENSG00000106683
			-0.833554	ST7	ENSG00000004866
			-0.833963	E2F1	ENSG00000101412
			-0.834536	TESC	ENSG00000088992
			-0.836998	KEAP1	ENSG00000079999
			-0.840495	ACP5	ENSG00000102575
			-0.843222	GZF1	ENSG00000125812
			-0.843251	CELSR3	ENSG00000008300
			-0.843423	CKAP4	ENSG00000136026
			-0.843543	MAP4K1	ENSG00000104814
			-0.845356	SEC11C	ENSG00000166562
			-0.846731	CD80	ENSG00000121594
			-0.846823	SLC2A4RG	ENSG00000125520
			-0.848674	RILPL2	ENSG00000150977
			-0.850441	ACAP3	ENSG00000131584
			-0.851027	DOK3	ENSG00000146094
			-0.853418	PAPSS1	ENSG00000138801
			-0.859329	PCYT1A	ENSG00000161217
			-0.860347	ITGAX	ENSG00000140678
			-0.861465	KLF10	ENSG00000155090
			-0.861519	SAMSN1	ENSG00000155307
			-0.862292	CCNE1	ENSG00000105173
			-0.862709	SIT1	ENSG00000137078
			-0.863337	ANKRD13A	ENSG00000076513
			-0.863601	GDPD5	ENSG00000158555
			-0.864057	SLC35D2	ENSG00000130958
			-0.864147	SGPP1	ENSG00000126821
			-0.870386	KCNN4	ENSG00000104783
			-0.873355	PKM	ENSG00000067225
			-0.876012	FLNA	ENSG00000196924
			-0.87856	CCDC78	ENSG00000162004
			-0.879296	SLC22A15	ENSG00000163393
			-0.880602	AFDN	ENSG00000130396
			-0.882051	ITGAM	ENSG00000169896
			-0.882802	LTBP4	ENSG00000090006
			-0.885356	ANO9	ENSG00000185101
			-0.890553	ZDHHC18	ENSG00000204160
			-0.891444	LINC02324	ENSG00000255002
			-0.891979	TPM3	ENSG00000143549
			-0.895113	COL4A4	ENSG00000081052
			-0.897845	COTL1	ENSG00000103187
			-0.898423	CRACR2B	ENSG00000177685
			-0.901437	ATXN1	ENSG00000124788
			-0.901718	CLECL1	ENSG00000184293
			-0.903811	AGAP3	ENSG00000133612
			-0.908447	DOK7	ENSG00000175920
			-0.909226	TMEM273	ENSG00000204161
			-0.909875	TNFRSF13B	ENSG00000240505
			-0.919688	ARID3A	ENSG00000116017
			-0.926917	TBC1D27P	ENSG00000128438
			-0.9293	NLRC5	ENSG00000140853
			-0.929872	COL4A3	ENSG00000169031
			-0.931975	ZBTB32	ENSG00000011590
			-0.933067	PVT1	ENSG00000249859
			-0.941128	CD82	ENSG00000085117
			-0.941553	MCOLN2	ENSG00000153898
			-0.944723	CD27	ENSG00000139193
