## Supplemental Table 6 for "Transcriptome-Proteome analysis of human naive and memory B cell subsets reveal isotype and subclass-specific phenotypes"

### Sheet: Blad1
Proteins upregulated (>0.6) or downregulated (<0.6) for each subset compared to all other subsets
	NaiveBcells	gene.names	UID		BMEM_Unswitched	gene.names	UID		BMEM_IgG1	gene.names	UID		BMEM_IgA1	gene.names	UID
	0.731549	LTA4H	UID2790		No values >0.6				No values >0.6				0.962994	IGHA1	UID534
	0.697391	ADARB1	UID3887		No values <0.6				-0.606123	MYO1E	UID4096		No values <0.6
	0.688234	EPB41L2	UID1265
	0.669548	ABRACL	UID6837		BMEM_IgM	gene.names	UID		BMEM_IgG2	gene.names	UID		BMEM_IgA2	gene.names	UID
	0.65717	H1FX	UID5571		No values >0.6				No values >0.6				0.836304	IGHA2	UID393
	0.652961	CD72	UID3069		-0.648475	NT5E	UID3065		No values <0.6				No values <0.6
	0.647873	SORL1	UID5602		-0.658934	ADK	UID3682
	0.644122	ADK	UID3682						BMEM_IgG3	gene.names	UID
	0.640895	CA2	UID2581						No values >0.6
	0.639695	CD22	UID3039						No values <0.6
	0.63243	TCL1A	UID3698
	0.632275	IGHD	UID240						BMEM_IgG4	gene.names	UID
	0.62638	CIRBP	UID4229						0.875116	IGHG4	UID540
	0.618233	RFTN1	UID4296						0.733936	SDR16C5	UID1484
	0.608467	STRBP	UID5973						-0.618324	C11orf31;SELH	UID123
	0.602785	RABEP1	UID4364						-0.619653	IQGAP2	UID4189
	-0.601688	MNDA	UID3366						-0.625238	SYK	UID3409
	-0.60237	S100A6	UID2704						-0.640487	RPS6KA3	UID3593
	-0.60264	OSBPL10	UID6201						-0.65384	TMX1	UID6371
	-0.610656	FLNB	UID2340						-0.663699	ABI3	UID6853
	-0.612808	NCOA7	UID5422
	-0.616915	PYCARD	UID7058
	-0.631663	AIM1	UID410
	-0.634564	S100A11	UID3252
	-0.644363	ENO2	UID2765
	-0.645591	ANKRD13A	UID5214
	-0.647784	THEMIS2	UID4699
	-0.652226	PRKCD	UID4005
	-0.653395	HMOX1	UID2782
	-0.656046	S100A10	UID3732
	-0.65645	PLEKHO2	UID5463
	-0.662228	CPOX	UID3317
	-0.67097	CAPG	UID3344
	-0.672407	ITGB1	UID2692
	-0.674518	DOK3	UID1097
	-0.675935	MYO1F	UID1957
	-0.676714	PREX1	UID5459
	-0.678616	PCCB	UID1203
	-0.683604	RDX	UID565
	-0.686281	COTL1	UID4231
	-0.687815	SH3KBP1	UID5709
	-0.689278	TYMP	UID3029
	-0.689823	CLIP1	UID3229
	-0.704953	FABP5	UID3946
	-0.727353	ITGAM	UID2837
	-0.7336	NCF2	UID3028
	-0.73922	TXN	UID2818
	-0.753408	SCRN1	UID4068
	-0.767171	ANXA2;ANXA2P2	UID2722
	-0.773856	CORO7-PAM16;CORO7	UID289
	-0.780096	NCF4	UID4348
	-0.78021	EHD3	UID6810
	-0.794507	AHNAK	UID4054
	-0.811125	CAPN2	UID2986
	-0.833431	ACSF2	UID5740
	-0.84193	CKAP4	UID4023
	-0.862312	LGALS1	UID2770
